# Deconvolution of cellular subsets in human tissue based on targeted DNA methylation analysis at individual CpG sites

**DOI:** 10.1101/2020.07.28.225185

**Authors:** Marco Schmidt, Tiago Maié, Edgar Dahl, Ivan G. Costa, Wolfgang Wagner

## Abstract

**Background:** The complex composition of different cell types within a tissue can be estimated by deconvolution of omics datasets. For example, DNA methylation (DNAm) profiles have been used to establish an atlas for multiple human tissues and cell types. In this study, we investigated if deconvolution is also feasible with individual cell-type-specific CG dinucleotides (CpG sites), which can be addressed by targeted analysis, such as pyrosequencing.

**Results:** We compiled and curated a dataset of 579 samples from Illumina 450k BeadChip technology that comprised 14 different purified and characterized human cell types. A training and validation strategy was applied to identify and test cell-type-specific CpGs. Initially, the amount of fibroblasts was estimated using two CpGs that were either hypermethylated or hypomethylated in fibroblasts. This FibroScore correlated with the state of fibrosis and was associated with overall survival in various types of cancer. Furthermore, we identified hypomethylated CpGs for leukocytes, endothelial cells, epithelial cells, hepatocytes, glia, neurons, fibroblasts and induced pluripotent stem cells. Using previously published BeadChip datasets with cell mixtures the accuracy of this eight CpG signature was comparable to previously published signatures based on several thousand CpGs. Finally, we established and validated pyrosequencing assays for the relevant CpGs that can be utilized for classification and deconvolution of cell types.

**Conclusion:** This proof of concept study demonstrates that DNAm analysis at individual CpGs reflects the cellular composition of cellular mixtures and different tissues. Targeted analysis of these genomic regions facilitates robust methods for application in basic research and clinical settings.
