## Supplemental Table S3 for "Deconvolution of cellular subsets in human tissue based on targeted DNA methylation analysis at individual CpG sites"

### Sheet: Sheet1
Nr. of samples:	5		1. Make sure that macros are enabled and the location of the reference matrix as well as the methylation data is not changed!											Adapted from:	Frobel, J., Bozic, T., Lenz, M., Uciechowski, P., Han, Y., Herwartz, R., Strathmann, K., Isfort, S., Panse, J., Esser, A., et al. (2018). Leukocyte Counts Based on DNA Methylation at Individual Cytosines. Clin Chem 64, 566-575.
			2. Change the number of samples (B1).
			3. Paste the methylation data in cells (19 to 27, 2 to "Nr. of samples")
			Values can either be methylation values given as percentages (ranging from 0 – 100%) or as ß-values (ranging from 0 – 1).
			4. Press the button “Calculate Cell Composition”. (Results are given as percentages.)
Reference matrix (mean methylation values training data):
	Fibroblasts/MSCs	Endothelial cells	iPSCs	Leukocytes	Hepatocytes	Neurons	Glia	Epithelial cells
cg23068797	0.0611674	0.896605	0.96023	0.969985	0.941772	0.942615	0.887663	0.729595
cg06421238	0.926039	0.0731866	0.969362	0.981673	0.925836	0.953969	0.769095	0.982505
cg21548464	0.971086	0.977731	0.0661695	0.978618	0.887673	0.980344	0.983258	0.97792
cg10673833	0.972776	0.967561	0.97627	0.0279971	0.915342	0.977772	0.868893	0.976659
cg27197524	0.983936	0.914007	0.984714	0.988252	0.0884663	0.987487	0.98465	0.985866
cg09998451	0.972379	0.97553	0.976992	0.963254	0.887358	0.0756342	0.926778	0.978287
cg27309098	0.949919	0.959781	0.939275	0.947727	0.907006	0.778709	0.109678	0.963719
cg06631999	0.799307	0.877393	0.898475	0.9332	0.751764	0.90498	0.901382	0.096331
Methylation data:
	Mix 1	Mix 2	Mix 3	Mix 4	Mix 5
cg23068797	0.6144	0.773	0.8682	0.9144	0.8359
cg06421238	0.7545	0.2524	0.7488	0.6759	0.5824
cg21548464	0.481	0.8273	0.7308	0.3242	0.5717
cg10673833	0.7361	0.6756	0.2183	0.541	0.967
cg27197524	0.8781	0.9299	0.9357	0.9378	0.9468
cg09998451	0.7928	0.7986	0.6913	0.7699	0.8921
cg27309098	0.8747	0.9222	0.9249	0.9298	0.9288
cg06631999	0.559	0.8924	0.6918	0.8573	0.266
Result:	Mix 1	Mix 2	Mix 3	Mix 4	Mix 5
Fibroblasts/MSCs	17.1705	1.63062	7.68214e-15	5.09383e-25	5.58289e-29
Endothelial cells	5.81601	71.4793	5.4892	12.493	22.2365
iPSCs	42.2249	2.57309	8.55372	57.3509	24.3593
Leukocytes	8.88983	19.6967	70.4729	29.9585	2.40885e-34
Hepatocytes	4.87008e-11	2.8512e-21	2.85946e-20	1.36233e-24	1.46078e-25
Neurons	0.430245	4.62031	9.66612	0.197597	4.50757e-22
Glia	3.2882e-14	1.43449e-12	3.89204e-25	3.95936e-24	1.13824e-27
Epithelial cells	25.4685	1.85988e-17	5.81806	2.90237e-24	53.4042
